# A phylogenetic and proteomic reconstruction of eukaryotic chromatin evolution

**DOI:** 10.1101/2021.11.30.470311

**Authors:** Xavier Grau-Bové, Cristina Navarrete, Cristina Chivas, Thomas Pribasnig, Meritxell Antó, Guifré Torruella, Luis Javier Galindo, Bernd Franz Lang, David Moreira, Purificación López-Garcia, Iñaki Ruiz-Trillo, Christa Schleper, Eduard Sabidó, Arnau Sebé-Pedrós

## Abstract

Histones and associated chromatin proteins have essential functions in eukaryotic genome organization and regulation. Despite this fundamental role in eukaryotic cell biology, we lack a phylogenetically-comprehensive understanding of chromatin evolution. Here, we combine comparative proteomics and genomics analysis of chromatin in eukaryotes and archaea. Proteomics uncovers the existence of histone post-translational modifications in Archaea. However, archaeal histone modifications are scarce, in contrast with the highly conserved and abundant marks we identify across eukaryotes. Phylogenetic analysis reveals that chromatin-associated catalytic functions (e.g., methyltransferases) have pre-eukaryotic origins, whereas histone mark readers and chaperones are eukaryotic innovations. We show that further chromatin evolution is characterized by expansion of readers, including capture by transposable elements and viruses. Overall, our study infers detailed evolutionary history of eukaryotic chromatin: from its archaeal roots, through the emergence of nucleosome-based regulation in the eukaryotic ancestor, to the diversification of chromatin regulators and their hijacking by genomic parasites.
