## Supplementary Table 1 for "A phylogenetic and proteomic reconstruction of eukaryotic chromatin evolution"

### Sheet: A) eukaryotic taxon sampling
Species name	Species abbreviation	Data sources	Taxonomy
Homo sapiens	Hsap	Ensembl 102	Metazoa, Bilateria, Bilateria, Vertebrata
Danio rerio	Drer	Ensembl 102	Metazoa, Bilateria, Bilateria, Vertebrata
Ciona intestinalis	Cint	Ensembl 102	Metazoa, Bilateria, Bilateria, Urochordata
Branchiostoma lanceolatum	Bralan	v3, chromosomal assembly from Manuel Irimia	Metazoa, Bilateria, Bilateria, Cephalochordata
Saccoglossus kowalevskii	Skow	NCBI GCA_000003605.1 Skow_1.1	Metazoa, Bilateria, Bilateria, Hemichordata
Ptychodera flava	Ptyfla	OIST v3, https://marinegenomics.oist.jp/acornworm/viewer/download?project_id=33	Metazoa, Bilateria, Bilateria, Hemichordata
Strongylocentrotus purpuratus	Spur	NCBI GCA_000002235.4 Spur_5.0	Metazoa, Bilateria, Bilateria, Echinodermata
Acanthaster planci	Apla	NCBI GCA_001949145.1 OKI-Apl_1.0	Metazoa, Bilateria, Bilateria, Echinodermata
Drosophila melanogaster	Dmel	Ensembl Metazoa 49 BDGP6.28	Metazoa, Bilateria, Bilateria, Arthropoda
Tribolium castaneum	Tcas	Ensembl Metazoa 49, Tcas5.2	Metazoa, Bilateria, Bilateria, Arthropoda
Daphnia pulex	Dpul	JGI v1.1 20110204	Metazoa, Bilateria, Bilateria, Arthropoda
Limulus polyphemus	Lpol	NCBI GCF_000517525.1	Metazoa, Bilateria, Bilateria, Arthropoda
Centruroides sculpturatus	Cscu	NCBI GCF_000671375.1_Cexi_2.0	Metazoa, Bilateria, Bilateria, Arthropoda
Hypsibius dujardini	Hduj	NCBI GCA_002082055.1_nHd_3.1	Metazoa, Bilateria, Bilateria, Tardigrade
Ramazzottius varieornatus	Ramvar	NCBI GCA_001949185.1_Rvar_4.0	Metazoa, Bilateria, Bilateria, Tardigrade
Capitella teleta	Ctel	NCBI GCA_000328365.1_Capca1	Metazoa, Bilateria, Bilateria, Annelida
Helobdella robusta	Helrob	NCBI GCF_000326865.1_Helobdella_robusta_v1.0	Metazoa, Bilateria, Bilateria, Annelida
Lottia gigantea	Lgig	NCBI GCF_000327385.1_Helro1	Metazoa, Bilateria, Bilateria, Mollusca
Crassostrea gigas	Cgig	NCBI GCF_902806645.1_cgigas_uk_roslin_v1	Metazoa, Bilateria, Bilateria, Mollusca
Notospermus geniculatus	Notgen	OIST v2, https://marinegenomics.oist.jp/nge_v2/viewer/info?project_id=52	Metazoa, Bilateria, Bilateria, Nemertea
Phoronis australis	Phoaus	OIST v2, https://marinegenomics.oist.jp/pau_v2/viewer/info?project_id=51	Metazoa, Bilateria, Bilateria, Phoronida
Lingula anatina	Linana	NCBI GCF_001039355.2_LinAna2.0	Metazoa, Bilateria, Bilateria, Brachiopoda
Echinoccocus multilocularis	Emul	NCBI GCA_000469725.3_EMULTI002	Metazoa, Bilateria, Bilateria, Platyhelminta
Schistosoma mansoni	Sman	NCBI GCF_000237925.1_ASM23792v2	Metazoa, Bilateria, Bilateria, Platyhelminta
Nematostella vectensis	Nvec	Combined JGI + Vienna annotation. https://doi.org/10.1016/j.cell.2018.05.019	Metazoa, Cnidaria, Cnidaria, Anthozoa
Exaiptasia pallida	Exapal	NCBI GCF_001417965.1_Aiptasia_genome_1.1	Metazoa, Cnidaria, Cnidaria, Anthozoa
Acropora digitifera	Adig	NCBI, GCF_000222465	Metazoa, Cnidaria, Cnidaria, Anthozoa
Stylophora pistillata	Spis	Combination: NCBI GCA_002571385.1 Stylophora pistillata v1 + reefgenomics (see Methods from Levy et al Cell 2021)	Metazoa, Cnidaria, Cnidaria, Anthozoa
Hydra vulgaris	Hydvul	NIH https://research.nhgri.nih.gov/hydra/	Metazoa, Cnidaria, Cnidaria, Hydrozoa
Clytia hemisphaerica	Clyhem	MARIMBA Database http://marimba.obs-vlfr.fr/downloads/	Metazoa, Cnidaria, Cnidaria, Hydrozoa
Aurelia aurita	Auraur	OIST ABSv1 (Atlantic strain, Baltic isolate) https://marinegenomics.oist.jp/aurelia_aurita/viewer/download?project_id=69	Metazoa, Cnidaria, Cnidaria, Scyphozoa
Morbakka virulenta	Morvir	OIST MOR05 https://marinegenomics.oist.jp/morbakka_virulenta/	Metazoa, Cnidaria, Cnidaria, Cubozoa
Trichoplax adhaerens	Tadh	Ensembl Metazoa 49	Metazoa, Placozoa, Placozoa
Mnemiopsis leidyi	Mlei	NIH https://research.nhgri.nih.gov/mnemiopsis/, version 2.3	Metazoa, Ctenophora, Ctenophora
Oscarella carmela	Ocar	COMPAGEN Nichols et al. 2012, http://www.compagen.org/datasets/OCAR_WGA_120614	Metazoa, Porifera, Porifera, Homoscleromorpha
Tethya wilhelma	Tetwil	Francis et al 2017, https://bitbucket.org/molpalmuc/tethya_wilhelma-genome/src/master/	Metazoa, Porifera, Porifera, Demospongiae
Amphimedon queenslandica	Aque	Assembly Ensembl Metazoa 39 v1, annotation Bernie Degnan Aqu2.1	Metazoa, Porifera, Porifera, Demospongiae
Ephydatia muelleri	Emue	Ephybase database: https://spaces.facsci.ualberta.ca/ephybase/resources/	Metazoa, Porifera, Porifera, Demospongiae
Sycon ciliatum	Scil	Fortunato 2014, DRYAD: https://datadryad.org/stash/dataset/doi:10.5061/dryad.tn0f3	Metazoa, Porifera, Porifera, Calcarea
Leucosolenia complicata	Lcom	Fortunato 2014, DRYAD: https://datadryad.org/stash/dataset/doi:10.5061/dryad.tn0f3; can’t find GFF	Metazoa, Porifera, Porifera, Calcarea
Monosiga brevicollis	Mbre	Ensembl Protists 49	Unicellular Holozoa, Choanoflagellata
Salpingoeca rosetta	Sros	Ensembl Protists 49	Unicellular Holozoa, Choanoflagellata
Capsaspora owczarzaki	Cowc	Ensembl Protists 49	Unicellular Holozoa, Filasterea
Ministeria vibrans	Mvib	Torruella et al. 2015, Transcriptome	Unicellular Holozoa, Filasterea
Sphaeroforma arctica	Sarc	Dudin et al. 2019 (Sarc4), Figshare: https://figshare.com/articles/Sphaeroforma_arctica_transcriptome/8299529	Unicellular Holozoa, Ichthyosporea
Creolimax fragrantissima	Cfra	de Mendoza et al. 2015 (coding only), Figshare: https://figshare.com/articles/dataset/Creolimax_fragrantissima_genome_data/1403592	Unicellular Holozoa, Ichthyosporea
Ichthyophonus hoferi	Ihof	Grau-Bové et al. 2017, Figshare: https://figshare.com/articles/Genome_-_Ichthyophonus_hoferi/5426488	Unicellular Holozoa, Ichthyosporea
Chromosphaera perkinsii	Nk52	Grau-Bové et al. 2017, Figshare: https://figshare.com/articles/Genome_-_Chromosphaera_perkinsii/5426494	Unicellular Holozoa, Ichthyosporea
Corallochytrium limacisporum	Clim	Grau-Bové et al. 2017, Figshare: https://figshare.com/articles/Genome_-_Corallochytrium_limacisporum/5426470	Unicellular Holozoa, Corallochytrea
Schizosaccharomyces pombe	Spom	Ensembl Fungi 49, ASM294v2	Holomycota, Fungi, Ascomycota
Tuber melanosporum	Tmel	Ensembl Fungi 49, ASM15164v1	Holomycota, Fungi, Ascomycota
Neurospora crassa	Ncra	Ensembl Fungi 49, NC12	Holomycota, Fungi, Ascomycota
Saccharomyces cerevisiae	Scer	Ensembl Fungi 49, R64-1-1	Holomycota, Fungi, Ascomycota
Cryptococcus neoformans	Cneo	Ensembl Fungi 49, ASM9104v1 (chromosomal assembly)	Holomycota, Fungi, Basidiomycota
Coprinopsis cinerea	Ccin	Ensembl Fungi 49, CC3	Holomycota, Fungi, Basidiomycota
Ustilago maydis	Umay	Ensembl Fungi 49, Umaydis521_2.0	Holomycota, Fungi, Basidiomycota
Mortierella elongata	Morelo	Ensembl Fungi 49, gca_001651415.Mortierella_elongata_AG-77_v2.0	Holomycota, Fungi, Mucoromycota
Phycomyces blakesleeanus	Pbla	NCBI GCF_001638985.1_Phybl2	Holomycota, Fungi, Mucoromycota
Mucor circinelloides	Mcir	Ensembl Fungi 49, f_circinelloides_1006phl_gca_000401635	Holomycota, Fungi, Mucoromycota
Rhizopus delemar	Rhidel	Ensembl Fungi 49 , RO3 (formerly Rhizopus oryzae), RA 99-880	Holomycota, Fungi, Mucoromycota
Umbelopsis ramanniana	Umbram	JGI v1, AG	Holomycota, Fungi, Mucoromycota
Rhizophagus irregularis	Rirr	NCBI GCF_000439145.1_ASM43914v3	Holomycota, Fungi, Mucoromycota
Coemansia reversa	Coerev	Ensembl Fungi 49, NRRL 1564 v1	Holomycota, Fungi, Zoopagomycota
Conidiobolus coronatus	Concor	Ensembl Fungi 49, NRRL 28638	Holomycota, Fungi, Zoopagomycota
Batrachochytrium dendrobatidis	Bden	Ensembl Fungi 49, v1, JAM81	Holomycota, Fungi, Chytridiomycota
Spizellomyces punctatus	Spun	Ensembl Fungi 49, V1, DAOM BR117	Holomycota, Fungi, Chytridiomycota
Gonapodya prolifera	Gpro	Ensembl Fungi 49, Ganpr1, JEL478	Holomycota, Fungi, Chytridiomycota
Piromyces spE2	Pisp	Ensembl Fungi 49	Holomycota, Fungi, Chytridiomycota
Allomyces macrogynus	Amac	Ensembl Fungi 49, A_macrogynus_V3	Holomycota, Fungi, Blastocladiomycota
Catenaria anguillulae	Cang	Ensembl Fungi 49, pl171_gca_002102555.Catan2	Holomycota, Fungi, Blastocladiomycota
Rozella allomycis	Rall	Ensembl Fungi 49, Rozella_k41_t100, CSF55	Holomycota, Fungi, Rozellida
Fonticula alba	Falb	NCBI GCF_000388065.1; assembly Font_alba_ATCC_38817_V2	Obazoa, Discicristoidea
Thecamonas trahens	Ttra	Ensembl Protist 39, v1 2010, ATCC 50062	Obazoa, Apusozoa
Pygsuia biforma	Pygbif	Transcriptome Torruella 2020?	Obazoa, Breviatea
Dictyostelium discoideum	Ddis	Ensembl Protist 49, dicty_2.7	Amoebozoa, Amoebozoa, Evosea, Eumycetozoa
Tieghemostelium lacteum	Tielac	Ensembl Protist 49, gca_001606155.ASM160615v1	Amoebozoa, Amoebozoa, Evosea, Eumycetozoa
Heterostelium album	Hetalb	NCBI GCF_000004825.1_PolPal_Dec2009, formerly polysphondylium pallidum	Amoebozoa, Amoebozoa, Evosea, Eumycetozoa
Cavenderia fasciculata	Cavfas	Ensembl Protist 49, gca_000203815.Dfas_2.0	Amoebozoa, Amoebozoa, Evosea, Eumycetozoa
Mastigamoeba balamuthi	Masbal	Transcriptome Torruella 2020 ///// Genome assembly available: https://www.ncbi.nlm.nih.gov/assembly/GCA_902651635.1	Amoebozoa, Amoebozoa, Evosea, Archamoeba
Acanthamoeba castellanii	Acas	Ensembl Protist 49, strain Neff gca_000313135 (v1, better than so-called v2 GCA_000193105.1 in NCBI)	Amoebozoa, Amoebozoa, Discosea, Centramoebida
Planoprotostelium fungivorum	Plafun	Ensembl Protist 49, gca_003024175	Amoebozoa, Amoebozoa, Variosea, Cavosteliida
Rigifila ramosa	Rigram	Transcriptome Torruella 2020	CRuMs, CRuMs
Diphylleia rotans	Diprot	Transcriptome Torruella 2020	CRuMs, CRuMs
Mantamonas plastica	Manpla	Transcriptome Torruella 2020	CRuMs, CRuMs
Nutomonas longa	Nutlon	Transcriptome Torruella 2020	Ancyromonadida, Ancyromonadida
Ancyromonas sigmoides	Ancsig	Transcriptome Torruella 2020	Ancyromonadida, Ancyromonadida
Fabomonas tropica	Fabtro	Transcriptome Torruella 2020	Ancyromonadida, Ancyromonadida
Planomonas micra	Plamic	Franz Lang, DeepEuk, 2017-05-10 https://megasun.bch.umontreal.ca/jakmal-download/Planomonas/Planomonas_micra_proteins_20170510.faa	Ancyromonadida, Ancyromonadida
Malawimonas californiana	Malcal	Franz Lang, DeepEuk, 2017-09-24 https://megasun.bch.umontreal.ca/jakmal-download/Malawimonas_californiana/Malawimonas_californiana_proteins_20170924.faa	Malawimonadidae, Malawimonadidae
Malawimonas jakobiformis	Maljak	Franz Lang, DeepEuk, 2017-06-16 https://megasun.bch.umontreal.ca/jakmal-download/Malawimonas_jakobiformis/Malawimonas_jakobiformis_proteins_20170616.faa	Malawimonadidae, Malawimonadidae
Gefionella okellyi (strain 249)	Gefoke	Franz Lang, DeepEuk, 2017-06-16 https://megasun.bch.umontreal.ca/jakmal-download/Gefionella/Gefionella_proteins_20170616.faa	Malawimonadidae, Malawimonadidae
Arabidopsis thaliana	Atha	Ensembl Plants 49, TAIR10	ArchaeCry, Streptophyta, Embryophyta, Tracheophyta
Mimulus guttatus	Mgut	JGI v2.0 https://phytozome.jgi.doe.gov/pz/portal.html#!info?alias=Org_Mguttatus	ArchaeCry, Streptophyta, Embryophyta, Tracheophyta
Aquilegia coerulea	Acoe	NCBI GCA_002738505.1_Aquilegia_coerulea_v1	ArchaeCry, Streptophyta, Embryophyta, Tracheophyta
Brachypodium distachyon	Bdis	Ensembl Plants 49, v3	ArchaeCry, Streptophyta, Embryophyta, Tracheophyta
Sorghum bicolor	Sbic	Ensembl Plants 49, NCBIv3	ArchaeCry, Streptophyta, Embryophyta, Tracheophyta
Amborella trichopoda	Atri	Ensembl Plants 49, AMTR1	ArchaeCry, Streptophyta, Embryophyta, Tracheophyta
Salvinia cucullata	Sacu	Fernbase 1.2 https://www.fernbase.org/	ArchaeCry, Streptophyta, Embryophyta, Tracheophyta
Azolla filiculoides	Azfi	Fernbase 1.1 https://www.fernbase.org/	ArchaeCry, Streptophyta, Embryophyta, Tracheophyta
Selaginella moellendorffii	Smoe	Ensembl Plants 49, v1.0	ArchaeCry, Streptophyta, Embryophyta, Tracheophyta
Physcomitrella patens	Ppat	Ensembl Plants 49, v3 Phypa	ArchaeCry, Streptophyta, Embryophyta, Bryophyta
Sphagnum fallax	Sphfal	JGI Phytozome v1.1 https://genome.jgi.doe.gov/portal/pages/dynamicOrganismDownload.jsf?organism=Sfallax	ArchaeCry, Streptophyta, Embryophyta, Bryophyta
Marchantia polymorpha	Marpol	NCBI GCA_009936355.2_ASM993635v2	ArchaeCry, Streptophyta, Embryophyta, Marchantiophyta
Chara braunii	Chabra	Ensembl Plants 49, v1.0	ArchaeCry, Streptophyta, Charophyta
Klebsormidium nitens	Klenit	v1.1 NIES-2285 in http://www.plantmorphogenesis.bio.titech.ac.jp/~algae_genome_project/klebsormidium/kf_download.htm || alternative: NCBI GCA_000708835.1_ASM70883v1 (seems older)	ArchaeCry, Streptophyta, Charophyta
Chlamydomonas reinhardtii	Crei	Ensembl Plants 49, 5.5	ArchaeCry, Chlorophyta, Chlorophyceae
Volvox carteri	Vcar	NCBI GCF_000143455.1_v1.0	ArchaeCry, Chlorophyta, Chlorophyceae
Coccomyxa subellipsoidea	Cocsub	NCBI GCF_000258705.1_Coccomyxa_subellipsoidae_v2.0	ArchaeCry, Chlorophyta, Trebouxiophyceae
Chlorella variabilis	Cvar	NCBI GCF_000147415.1_v_1.0, NC64A	ArchaeCry, Chlorophyta, Trebouxiophyceae
Ulva mutabilis	Ulvmut	Assembly available, but no prediction: https://www.ncbi.nlm.nih.gov/assembly/GCA_900538255.1/	ArchaeCry, Chlorophyta, Ulvophyceae
Caulerpa lentillifera	Caulen	OIST v1.1 https://marinegenomics.oist.jp/umibudo/viewer/download?project_id=55	ArchaeCry, Chlorophyta, Ulvophyceae
Ostreococcus tauri	Otau	NCBI GCF_000214015.3_version_140606	ArchaeCry, Chlorophyta, Mamiellophyceae
Micromonas pusilla	Mpus	NCBI GCF_000151265.2_Micromonas_pusilla_CCMP1545_v2.0	ArchaeCry, Chlorophyta, Mamiellophyceae
Cyanidioschyzon merolae	Cmer	Ensembl Plants 49, ASM9120v1	ArchaeCry, Rhodophyta, Cyanidiales
Porphyra umbilicalis	Porumb	NCBI GCA_002049455.2_P_umbilicalis_v1	ArchaeCry, Rhodophyta, Bangiophyceae
Porphyridium purpureum	Porpur	NCBI GCA_008690995.1_P_purpureum_CCMP1328_Hybrid_assembly	ArchaeCry, Rhodophyta, Bangiophyceae
Gracilariopsis chorda	Gracho	NCBI GCA_003194525.1_GraCho1.0	ArchaeCry, Rhodophyta, Florideophyceae
Chondrus crispus	Chocri	Ensembl Plants 49, ASM35022v2	ArchaeCry, Rhodophyta, Florideophyceae
Cyanophora paradoxa	Cpar	Assembly Price et al. 2012, annotation in-home	ArchaeCry, Glaucophyta
Goniomonas avonlea	Gonavo	https://www.ncbi.nlm.nih.gov/assembly/GCA_003573635.1/	ArchaeCry, Cryptista, Cryptophyceae
Guillardia theta	Gthe	Ensembl Protists 49, Guith1, CCMP2712	ArchaeCry, Cryptista, Cryptophyceae
Emiliania huxleyi	Ehux	Ensembl Protists 49, CCMP1516	SARHap, Haptista, Haptophyta, Prymnesiophyceae
Chrysochromulina tobin	Chrtob	NCBI GCA_001275005.1_Ctobinv2	SARHap, Haptista, Haptophyta, Prymnesiophyceae
Pavlovales sp. CCMP2436	Pavlsp	JGI v1 CCMP2436	SARHap, Haptista, Haptophyta, Prymnesiophyceae
Ectocarpus siliculosus	Esil	Ensembl Protists 49, gca_000310025.ASM31002v1, chromosomal assembly	SARHap, Stramenopiles, Phaeophyceae
Cladosiphon okamuranus	Coka	OIST Mozuku assembly v0.4 https://marinegenomics.oist.jp/algae/viewer/download?project_id=53; annotation 2.0 https://marinegenomics.oist.jp/okinawa_mozuku_s_v2/viewer/download?project_id=67	SARHap, Stramenopiles, Phaeophyceae
Nannochloropsis gaditana	Ngad	Ensembl Protists 49, gca_000569095.NagaB31	SARHap, Stramenopiles, Eustigmatophyceae
Aureococcus anophagefferens	Aano	Ensembl Protists 49, gca_000186865.v_1.0	SARHap, Stramenopiles, Pelagophyceae
Phaeodactylum tricornutum	Phatri	Ensembl Protists 49, ASM15095v2	SARHap, Stramenopiles, Diatomeae
Thalassiosira pseudonana	Tpse	Ensembl Protists 40, ASM14940v2	SARHap, Stramenopiles, Diatomeae
Phytophthora infestans	Pinf	Ensembl Protists 49, ASM14294v1	SARHap, Stramenopiles, Oomycota
Saprolegnia parasitica	Sappar	Ensembl Protists 49, cbs_223_65_gca_000151545	SARHap, Stramenopiles, Oomycota
Albugo laibachii	Alblai	Ensembl Protists 49, ENA1	SARHap, Stramenopiles, Oomycota
Hondaea fermentalgiana	Honfer	Ensembl Protists 49, gca_002897355.Aurantiochytrium_FCC1311_v1	SARHap, Stramenopiles, Labyrinthulea
Aurantiochytrium limacinum	Aurlim	Mycocosm, needs manual edition!	SARHap, Stramenopiles, Labyrinthulea
Schizochytrium aggregatum	Schagg	Mycocosm, needs manual edition!	SARHap, Stramenopiles, Labyrinthulea
Aplanochytrium kerguelense	Aplker	Mycocosm, needs manual edition!	SARHap, Stramenopiles, Labyrinthulea
Plasmodium falciparum	Pfal	Ensembl Protists 49 ASM276v2 3D7	SARHap, Alveolata, Apicomplexa
Toxoplasma gondii	Tgon	Ensembl Protists 49 TGA4 ME49	SARHap, Alveolata, Apicomplexa
Eimeria tenella	Eimten	Ensembl Protists 49 gca_000499545.ETH001	SARHap, Alveolata, Apicomplexa
Vitrella brassicaformis	Vitbra	NCBI GCA_001179505.1	SARHap, Alveolata, Chromerida
Chromera velia	Cvel	CryptoDB CCMP2878 https://cryptodb.org/common/downloads/Current_Release/CveliaCCMP2878 ||| Transcriptome Torruella 2020?	SARHap, Alveolata, Chromerida
Perkinsus marinus	Perkma	Ensembl Protists 49, atcc_50983_gca_000006405	SARHap, Alveolata, Perkinsozoa
Breviolum minutum	Bremin	OIST Marine Genomics v1.2, Clade B1, https://marinegenomics.oist.jp/symb/viewer/download?project_id=21	SARHap, Alveolata, Dinoflagellata
Symbiodinium microadriaticum	Symmic	Ensembl Protists 49, gca_001939145.ASM193914v1	SARHap, Alveolata, Dinoflagellata
Paramecium tetraurelia	Ptet	Ensembl Protists 49, ASM16542v1; need to manually fix transcripts, ciliate code!	SARHap, Alveolata, Ciliata
Oxytricha trifallax	Oxytri	Ensembl Protists 49, gca_000295675; need to manually fix transcripts, ciliate code!	SARHap, Alveolata, Ciliata
Tetrahymena thermophila	Tthe	Ensembl Protists 40, JCVI-TTA1-2.2; need to manually fix transcripts, ciliate code!	SARHap, Alveolata, Ciliata
Reticulomyxa filosa	Retfil	Ensembl Protists 49 gca_000512085	SARHap, Rhizaria, Foraminifera
Bigelowiella natans	Bnat	Ensembl Protists 49, Bigna1	SARHap, Rhizaria, Cercozoa
Plasmodiophora brassicae	Plabra	Ensembl Protists 49, gca_001049375.pbe3.h15	SARHap, Rhizaria, Cercozoa
Hemimastix kukwesjijk	Hemkuk	Transcriptome Torruella 2020 / assembly: https://www.ncbi.nlm.nih.gov/genome/12053?genome_assembly_id=53304	Hemimastigophora, Hemimastigophora
Spironema multiciliatum	Spimul	Transcriptome Torruella 2020 / assembly: https://www.ncbi.nlm.nih.gov/genome/12053?genome_assembly_id=53304	Hemimastigophora, Hemimastigophora
Meteora sp.	Meteor	Transcriptome Torruella 2020 / assembly: https://www.ncbi.nlm.nih.gov/genome/12053?genome_assembly_id=53304	Meteora, Meteora
Naegleria gruberi	Ngru	Ensembl Protists 49, gca_000004985.V1.0	Discoba, Discoba, Heterolobosea, Tetramitia
Pharyngomonas kirbyi	Phakir	Franz Lang DeepEuk, 2018-12-13 https://megasun.bch.umontreal.ca/jakmal-download/Pharyngomonas_kirbyi/Pharyngomonas_kirbyi_proteinsV20181203.faa	Discoba, Discoba, Heterolobosea, Pharyngomonada
Amoeba sp. BB2	Amobb2	Franz Lang DeepEuk, 2018-12-13 https://megasun.bch.umontreal.ca/jakmal-download/Amoeba_spBB2/Amoeba_spBB2_proteinsV20181213.faa	Discoba, Discoba, Heterolobosea
Bodo saltans	Bodsal	Ensembl Protists 39, v1	Discoba, Discoba, Euglenozoa, Kinetoplastida
Trypanosoma cruzi	Tcru	Ensembl Protists 49, gca_000209065.ASM20906v1, str. CL Brener	Discoba, Discoba, Euglenozoa, Kinetoplastida
Leishmania major	Lmaj	Ensembl Protists 49, ASM272v2	Discoba, Discoba, Euglenozoa, Kinetoplastida
Leptomonas seymouri	Lepsey	Ensembl Protists 49, gca_001299535.ASM129953v1	Discoba, Discoba, Euglenozoa, Kinetoplastida
Strigomonas culicis	Strcul	Ensembl Protists 49, gca_000442495	Discoba, Discoba, Euglenozoa, Kinetoplastida
Stygiella incarcerata	Styinc	Leger et al 2016; Manual	Discoba, Discoba, Jakobida, Andalucina
Andalucia godoyi	Andgod	Franz Lang, V16 https://megasun.bch.umontreal.ca/papers/Jakobid-genomes/Andalucia_godoyi/Andalucia_godoyi_proteins_V16.faa	Discoba, Discoba, Jakobida, Andalucina
Reclinomonas americana	Recame	Franz Lang, 2017-05-01 https://megasun.bch.umontreal.ca/papers/Jakobid-genomes/Reclinomonas_americana/Reclinomonas_americana_proteins_20170501.faa	Discoba, Discoba, Jakobida, Histionina
Seculamonas sp.	Secula	Franz Lang, 2017-11-03 https://megasun.bch.umontreal.ca/papers/Jakobid-genomes/Seculamonas/Seculamonas_proteins_20171103.faa	Discoba, Discoba, Jakobida, Histionina
Jakoba bahamiensis	Jakbah	Franz Lang, 2017-05-09 https://megasun.bch.umontreal.ca/jakmal-download/Jakoba_bahamiensis/Jakoba_bahamiensis_proteins_20170509.faa	Discoba, Discoba, Jakobida, Histionina
Jakoba libera	Jaklib	Franz Lang, 2017-10-10 https://megasun.bch.umontreal.ca/jakmal-download/Jakoba_libera/Jakoba_libera_proteins_20171010.faa	Discoba, Discoba, Jakobida, Histionina
Trichomonas vaginalis	Tvag	NCBI GCF_000002825.2_ASM282v1, G3 strain	Metamonada, Metamonada, Parabasalia, Trichomonadida
Giardia lamblia	Glam	Ensembl Protists 49, strain GL2	Metamonada, Metamonada, Fornicata, Diplomonadida
Carpediemonas membranifera	Carmem	Leger et al 2016; Manual	Metamonada, Metamonada, Fornicata, Carpediemonas-like
Kipferlia bialata	Kipbia	Ensembl Protists 49, gca_003568945	Metamonada, Metamonada, Fornicata, Carpediemonas-like

### Sheet: B) SRA accession codes
Species	Num genes	Species_assembly	Available_assembly	SRA_project	SRA_runs
Chabra	197	Chabra	1	PRJNA492241	SRR7894376,SRR7894377,SRR7894378,SRR7894379,SRR7894380,SRR7894381,SRR7894382,SRR7894383,SRR7894384
Rhidel	135	Rhidel	1	PRJNA13066	SRR7167784,SRR7167787,SRR7167792,SRR7167793,SRR7167794,SRR7167798,SRR7167800,SRR7167803,SRR7167808,SRR7167812,SRR7167785,SRR7167786,SRR7167788,SRR7167789,SRR7167790,SRR7167791,SRR7167795,SRR7167796,SRR7167797,SRR7167799,SRR7167801,SRR7167802,SRR7167804,SRR7167805,SRR7167806,SRR7167807,SRR7167809,SRR7167810,SRR7167811,SRR7167813,SRR7208564,SRR7208565,SRR7208566,SRR7208567,SRR7208568,SRR7208569,SRR…
Morvir	37	Morvir	1	PRJNA393252	SRR7983770,SRR7983771
Notgen	33	Notgen	1	PRJNA393252	SRR5811955,SRR5811956,SRR5811959,SRR5811960,SRR5811963,SRR5811964,SRR5811965,SRR5811966,SRR5811967,SRR5811968,SRR5811969,SRR5811970,SRR5811981,SRR5811982,SRR5811995,SRR5811996,SRR5811997,SRR5811998,SRR5811999,SRR5812000,SRR5812001
Emue	29	Emue	1	PRJNA656560	SRR13119948,SRR13119949,SRR13119950,SRR13119951,SRR13119952,SRR13119953
Cvel	25	Cvel	1	PRJNA587100	SRR10384242,SRR10384243,SRR10384244,SRR10384245,SRR10384246,SRR10384247
Rirr	19	Rirr	1	PRJDB3195	DRR023818,DRR023819,DRR023820,DRR023821,DRR023822,DRR023823,DRR023824,DRR023825,DRR023826,DRR023827,DRR023828,DRR023829,DRR023830,DRR023831,DRR023832,DRR023833,DRR023834,DRR023835,DRR023836,DRR023837,DRR023838,DRR023839,DRR023840,DRR023841
Drer	18	Drer	1	PRJNA263496	SRR1609735,SRR1609736,SRR1609737,SRR1609738,SRR1609739,SRR1609740,SRR1609741,SRR1609742,SRR1609743,SRR1609744,SRR1609745,SRR1609746,SRR1609747,SRR1609748,SRR1609749,SRR1609750,SRR1609751,SRR1609752,SRR1609753,SRR1609754,SRR1609755,SRR1609756,SRR1609757,SRR1609758
Plafun	16	Plafun	1	PRJNA338377	SRR5341472,SRR5341473,SRR5341474,SRR5341475,SRR5341476,SRR5341477,SRR5341478,SRR5341479,SRR5341480
Hydvul	14	Hvul	1	PRJNA524655	SRR8644074,SRR8644075,SRR8644076,SRR8644077,SRR8644078,SRR8644079,SRR8644080,SRR8644081,SRR8644082,SRR8644083,SRR8644084,SRR8644085,SRR8644086,SRR8644087,SRR8644088,SRR8644089,SRR8644090,SRR8644091,SRR8644092,SRR8644093,SRR8644094,SRR8644095,SRR8644096,SRR8644097,SRR8644098,SRR8644099,SRR8644100,SRR8644101,SRR8644102,SRR8644103,SRR8644104,SRR8644105,SRR8644106,SRR8644107,SRR8644108,SRR8644109,SRR…
Tetwil	14	Tetwil	1	PRJNA380886	SRR5395975,SRR5395976,SRR5395977,SRR5395978,SRR5395979,SRR5395980,SRR5395981,SRR5395982,SRR5395983,SRR5395984,SRR5395985,SRR5395986,SRR5395997,SRR5395998
Sros	10	Sros	1	PRJNA62005	SRR100049,SRR100050,SRR100051,SRR100052,SRR100053,SRR100054,SRR100055,SRR100056,SRR100057,SRR100058,SRR100059,SRR100060,SRR100061,SRR100062,SRR100063,SRR100064,SRR100065,SRR100066
Auraur	9	Aaur	1	PRJNA494062	SRR8089698,SRR8089699,SRR8089700,SRR8089701,SRR8089702,SRR8089703,SRR8089704,SRR8089705,SRR8040387,SRR8040388,SRR8040389,SRR8040390,SRR8040395,SRR8040396,SRR8040397,SRR8040398,SRR8040399,SRR8040400,SRR8040401,SRR8040402,SRR8040403,SRR8040404,SRR8040405,SRR8040406,SRR8040407,SRR8040408,SRR8040409,SRR8040410,SRR8040411
Klenit	9	Klenit	1	PRJNA397394	SRR5905109,SRR5905111,SRR5905113,SRR5905110,SRR5905112,SRR5905114
Chocri	8	Chocri	1	PRJEB21674	ERR2041136
Coka	8	Coka	1	PRJDB9346	DRR215881,DRR215894,DRR215895,DRR215897,DRR215898
Porpur	8	Porpur	1	PRJNA509798	SRR8306014,SRR8306015,SRR8306026,SRR8306027,SRR8306030,SRR8306031
Sphfal	8	Sphfal	1	PRJNA364771	SRR5830075,SRR5830063,SRR5830048
Spur	8	Spur	1	PRJNA81157	SRR531843,SRR531853,SRR531860,SRR531948,SRR531949,SRR531950,SRR531951,SRR531952,SRR531953,SRR531954,SRR531955,SRR531956,SRR531957,SRR531958,SRR531964,SRR531996,SRR532046,SRR532055,SRR532074,SRR532121,SRR532143,SRR532151,SRR533746
Tcas	8	Tcas	1	PRJNA266839	SRR1647921,SRR1647922,SRR1647923,SRR1647924,SRR1647925,SRR1647926,SRR1647927,SRR1647928,SRR1647929,SRR1647930,SRR1647931,SRR1647932,SRR1647933,SRR1647935,SRR1647934,SRR1647936
Crei	7	Crei	1	PRJEB1053	ERR202850,ERR202851,ERR202852,ERR202853,ERR202854,ERR202855,ERR202856,ERR202857,ERR202858,ERR202859,ERR202860,ERR202861,ERR202862,ERR202863,ERR202864,ERR202865,ERR202866,ERR202867,ERR202868,ERR202869,ERR202870,ERR202871,ERR202872,ERR202873,ERR202874,ERR202875,ERR202876,ERR202877,ERR202878,ERR202879,ERR202880,ERR202881,ERR202882,ERR202883,ERR202884,ERR202885,ERR202886,ERR202887,ERR202888,ERR202889…
Lcom	6	Lcom	0	NA	NA
Bralan	6	Bralan	1	PRJNA416866	SRR6245987,SRR6245988,SRR6245989,SRR6245990,SRR6245991,SRR6245992,SRR6245993,SRR6245994,SRR6245995,SRR6245996,SRR6245997,SRR6245998,SRR6245999,SRR6246000,SRR6246001,SRR6246002,SRR6246003,SRR6246004,SRR6246005,SRR6246006,SRR6246007,SRR6246008,SRR6246009,SRR6246010,SRR6246011,SRR6246012,SRR6246013,SRR6246014,SRR6246015,SRR6246016,SRR6246017,SRR6246018,SRR6246019,SRR6246020,SRR6246021,SRR6246022,SRR…
Exapal	6	Exapal	1	PRJNA261862	SRR1648359,SRR1648360,SRR1648361,SRR1648362,SRR1648363,SRR1648365,SRR1648367,SRR1648368,SRR1648369,SRR1648370,SRR1648371,SRR1648372,SRR1648373,SRR1648374
Scil	6	Scil	1	PRJEB5968	ERR466662,ERR466663,ERR466664,ERR466665,ERR466666,ERR466667,ERR466668,ERR466669,ERR466670,ERR466671,ERR466672,ERR466673,ERR466674,ERR466675,ERR466676,ERR466677,ERR466678,ERR466679,ERR466680,ERR466681,ERR466682,ERR466683
Smoe	6	Smoe	1	PRJNA384992	SRR5499402
Symmic	6	Symmic	1	PRJNA454796	SRR7123380,SRR7123381,SRR7123382,SRR7123383,SRR7123384,SRR7123385,SRR7123386,SRR7123387,SRR7123388,SRR3337493,SRR3337494,SRR3337495,SRR3337496,SRR3337497,SRR3337498,SRR3337500,SRR3337501,SRR3337502,SRR3337503,SRR3337504,SRR3337505
Spimul	5	Spimul	0	NA	NA
Acoe	5	Acoe	1	PRJNA665157	SRR12696618,SRR12696619,SRR12696620,SRR12696622,SRR12696624,SRR12696626,SRR12696629,SRR12696631,SRR12696633,SRR12696634,SRR12696636,SRR12696640,SRR12696642,SRR12696644,SRR12696646,SRR12696615,SRR12696616,SRR12696617,SRR12696621,SRR12696623,SRR12696625,SRR12696627,SRR12696628,SRR12696630,SRR12696632,SRR12696635,SRR12696637,SRR12696638,SRR12696639,SRR12696641,SRR12696643,SRR12696645
Cavfas	5	Cavfas	1	PRJNA331122	SRR3952095,SRR3952096,SRR3952098,SRR3952099,SRR3952102
Cscu	5	Cscu	1	PRJNA275759	SRR1865429,SRR1865430,SRR1865431
Hsap	5	Hsap	1	PRJNA143627	SRR306838,SRR306839,SRR306840,SRR306841,SRR306842,SRR306843,SRR306844,SRR306845,SRR306846,SRR306847,SRR306848,SRR306849,SRR306850,SRR306851,SRR306852,SRR306853,SRR306854,SRR306855,SRR306856,SRR306857,SRR306858
Linana	5	Linana	1	PRJNA286275	SRR2131217,SRR2131219,SRR2131221,SRR2131224,SRR2131226,SRR2131227,SRR2131229,SRR2131230,SRR2131232,SRR2131233,SRR2131234,SRR2131235,SRR2131236,SRR2131237,SRR2131238,SRR2131239
Mlei	5	Mlei	1	PRJNA305523	SRR2983219,SRR2983220,SRR2983221,SRR2983222,SRR2983223,SRR2983224,SRR2983225,SRR2983226,SRR2983227,SRR2983228,SRR2983229,SRR2983230,SRR2983231,SRR2983232,SRR2983233,SRR2983234,SRR2983235,SRR2983236,SRR2983237,SRR2983238,SRR2983239,SRR2983240,SRR2983241,SRR2983242,SRR2983243,SRR2983244,SRR2983245,SRR2983246,SRR2983247,SRR2983248,SRR2983249,SRR2983250,SRR2983251,SRR2983252,SRR2983253,SRR2983254,SRR…
Ptyfla	5	Ptyfla	1	PRJNA284280	SRR2033704,SRR2033705,SRR2033710,SRR2033711,SRR2033712,SRR2033714,SRR2033715,SRR2033716,SRR2033717,SRR2033718,SRR2033719,SRR2033720,SRR2033721,SRR2033722,SRR2033723,SRR2033724,SRR2033725,SRR2033726,SRR2033727,SRR2033728,SRR2033729,SRR2033730,SRR2033731,SRR2033732,SRR2033733,SRR2033734,SRR2033735,SRR2033736,SRR2033737,SRR2033738,SRR2033739,SRR2033740,SRR2033741,SRR2033742,SRR2033743,SRR2033744,SRR…
Adig	4	Adig	1	PRJNA316795	SRR3316332,SRR3316333,SRR3316334,SRR3316335,SRR3316336,SRR3316337,SRR3316338,SRR3316339,SRR3316340,SRR3316341,SRR3316342,SRR3316343
Andgod	4	Andgod	1	NA	NA
Apla	4	Apla	1	PRJDB3175	DRR072325,DRR072326,DRR072327,DRR072328,DRR072329,DRR072330,DRR072331,DRR072332,DRR072333,DRR072334,DRR072335,DRR072336,DRR072337,DRR072338,DRR072339
Clyhem	4	Chem	1	PRJEB28006	ERR2816230,ERR2816231,ERR2816232,ERR2816233,ERR2816234,ERR2816235,ERR2816236,ERR2816237,ERR2816238,ERR2816239,ERR2816240,ERR2816241,ERR2816242,ERR2816243,ERR2816244,ERR2816245,ERR2816246,ERR2816247,ERR2816248,ERR2816249,ERR2816250,ERR2816251,ERR2862244,ERR2862245
Cowc	4	Cowc	1	PRJNA20341	SRR515464,SRR515465,SRR515466,SRR515467,SRR515468,SRR515469,SRR515470,SRR515471,SRR515472,SRR515473,SRR515474,SRR515475,SRR515476,SRR515477,SRR515478,SRR515479,SRR515480,SRR515481
Hetalb	4	Hetalb	1	PRJNA331122	SRR3952103,SRR3952105,SRR3952107,SRR3952108,SRR3952111
Nvec	4	Nvec	1	PRJNA213177	SRR987318,SRR987319,SRR987320,SRR987321,SRR987322,SRR987324,SRR987325,SRR987326,SRR987327,SRR987328
Plabra	4	Plabra	1	NA	NA
Sacu	4	Salcuc	1	PRJNA430459	SRR6478597,SRR6478598,SRR6478599,SRR6478600,SRR6478601,SRR6478602
Skow	4	Skow	1	PRJNA259748	SRR1695461
Vitbra	4	Vitbra	1	NA	NA
Malcal	3	Malcal	0	NA	NA
Maljak	3	Maljak	0	NA	NA
Plamic	3	Plamic	0	NA	NA
Atha	3	Atha	1	PRJNA271927	SRR1773556,SRR1773558,SRR1773561,SRR1773564,SRR1773566,SRR1773569,SRR1773571,SRR1773573,SRR1773574,SRR1773575,SRR1773577,SRR1773582,SRR1773585,SRR1773587,SRR1773555,SRR1773557,SRR1773559,SRR1773560,SRR1773562,SRR1773563,SRR1773565,SRR1773567,SRR1773568,SRR1773570,SRR1773572,SRR1773576,SRR1773578,SRR1773579,SRR1773580,SRR1773581,SRR1773583,SRR1773584,SRR1773586
Bdis	3	Bdis	1	NA	NA
Bremin	3	Bremin	1	PRJNA544863	SRR9128698,SRR9128699,SRR9128700,SRR9128701,SRR9128702,SRR9128703
Marpol	3	Marpol	1	PRJNA397637	SRR7977545,SRR7977546,SRR7977547,SRR7977548,SRR7977549,SRR7977550,SRR7977551,SRR7977552,SRR7977553,SRR7977554,SRR7977555,SRR7977556,SRR8068335,SRR8068339,SRR8068336,SRR8068337,SRR8068338,SRR8068340
Mgut	3	Erygut	1	PRJNA13880	SRR192004,SRR192005,SRR192006,SRR192007,SRR192008,SRR427183,SRR427184,SRR427185,SRR427186,SRR427187,SRR427188,SRR427189,SRR427190,SRR427191
Phoaus	3	Phoaus	1	NA	NA
Ppat	3	Ppat	1	PRJEB6339	ERR506752,ERR506753,ERR506756,ERR506758,ERR506759,ERR506761,ERR506754,ERR506755,ERR506757,ERR506760,ERR506762,ERR506763
Sbic	3	Sbic	1	NA	NA
Diprot	2	Diprot	0	NA	NA
Atri	2	Atri	1	NA	NA
Azfi	2	Azofil	1	PRJEB25913	ERR2503858,ERR2503861,ERR2503862,ERR2503867,ERR2503868,ERR2503869,ERR2503872,ERR2503874,ERR2503857,ERR2503859,ERR2503860,ERR2503863,ERR2503864,ERR2503865,ERR2503866,ERR2503870,ERR2503871,ERR2503873,ERR2503875,ERR2503876,ERR2503877,ERR2503878
Ctel	2	Ctel	1	PRJNA669754	SRR12833246,SRR12833247,SRR12833248,SRR12833249,SRR12833250,SRR12833251,SRR12833252,SRR12833253
Cvar	2	Cvar	1	NA	NA
Dmel	2	Dmel	1	NA	NA
Dpul	2	Dpul	1	PRJNA421406	SRR6356518,SRR6356519,SRR6356520,SRR6356521,SRR6356522,SRR6356523,SRR6356524,SRR6356525,SRR6356526,SRR6356527,SRR6356528,SRR6356529,SRR6356530,SRR6356531,SRR6356532,SRR6356533,SRR6356534,SRR6356535,SRR6356536,SRR6356537,SRR6356538,SRR6356539,SRR6356540,SRR6356541,SRR6356542,SRR6356543,SRR6356544,SRR6356545,SRR6356546,SRR6356547,SRR6356548,SRR6356549,SRR6356550,SRR6356551,SRR6356552,SRR6356553,SRR…
Helrob	2	Helrob	1	NA	NA
Lpol	2	Lpol	1	NA	NA
Nk52	2	Chrper	1	NA	NA
Perkma	2	Perkma	1	PRJNA513327	SRR8405007
Tadh	2	Tadh	1	PRJNA525704	SRR8674648,SRR8674649,SRR8674650,SRR8674651
Gonavo	1	Gonavo	0	NA	NA
Jaklib	1	Jaklib	0	NA	NA
Masbal	1	Masbal	0	NA	NA
Rigram	1	Rigram	0	NA	NA
Secula	1	Secula	0	NA	NA
Ulvmut	1	Ulvmut	0	NA	NA
Aque	1	Aque	1	NA	NA
Caulen	1	Caulen	1	NA	NA
Cgig	1	Cgig	1	NA	NA
Cneo	1	Cneo	1	NA	NA
Concor	1	Concor	1	NA	NA
Emul	1	Emul	1	NA	NA
Esil	1	Esil	1	NA	NA
Gthe	1	Gthe	1	NA	NA
Hduj	1	Hduj	1	NA	NA
Mbre	1	Mbre	1	NA	NA
Ngad	1	Ngad	1	NA	NA
Ramvar	1	Ramvar	1	NA	NA
Sman	1	Sman	1	NA	NA
Spis	1	Spis	1	PRJNA386774	SRR5573974,SRR5573975,SRR5573976,SRR5573977,SRR5573978,SRR5573979,SRR5573980,SRR5573981,SRR5573982,SRR5573983,SRR5573984,SRR5573985
Tielac	1	Tielac	1	NA	NA
Tthe	1	Tthe	1	NA	NA
Ttra	0	Ttra	1	PRJNA20469	SRR343042,SRR343052
Ddis	0	Ddis	1	PRJNA357088	SRR5099643,SRR5099644,SRR5099645,SRR5099646,SRR5099647,SRR5099648,SRR5099649,SRR5099650,SRR5099651,SRR5099652,SRR5099653,SRR5099654,SRR5099655,SRR5099656,SRR5099657,SRR5099658,SRR5099659,SRR5099660,SRR5099661,SRR5099662,SRR5099663,SRR5099664,SRR5099665

### Sheet: C) PRIDE accession codes
Species id	PRIDE accession	Reanalysed data?
Homo sapiens	PXD031991	No
Homo sapiens, replicate	PXD004166	Yes
Sycon ciliatum	PXD031991	No
Capsaspora owczarzaki	PXD031991	No
Creolimax fragrantissima	PXD031991	No
Corallochytrium limacisporum	PXD031991	No
Spizellomyces punctatus	PXD031991	No
Thecamonas trahens	PXD031991	No
Acanthamoeba castellanii	PXD031991	No
Dictyostelium discoideum	PXD031991	No
Arabidopsis thaliana	PXD010102	Yes
Physcomitrella patens	PXD031991	No
Chlamydomonas reinhardtii	PXD031991	No
Guillardia theta	PXD031991	No
Emiliania huxleyi	PXD031991	No
Thalassiosira pseudonana	PXD031991	No
Phaeodactylum tricornutum	PXD002148	Yes
Ectocarpus siliculosus	PXD013535	Yes
Phytophthora infestans	PXD031991	No
Tetrahymena thermophila	PASS00209 (Peptide Atlas)	Yes
Bigelowiella natans	PXD031991	No
Naegleria gruberi	PXD031991	No
Fabomonas tropica	PXD031991	No
Gefionella okellyi (strain 249)	PXD031991	No
Methanosarcina spelaei	PXD031991	No
Methanospirillum stamsii	PXD031991	No
Methanobrevibacter cuticularis	PXD031991	No
Nitrososphaera viennensis	PXD031991	No
