## Supplemental Data 2 for "A phylogenetic and proteomic reconstruction of eukaryotic chromatin evolution"

### Sheet: A) gene families
Gene family	PFAM domains	Category	hmmsearch strategy	MCL inflation parameter
Histone	Histone,CBFD_NFYB_HMF,CENP-T_C	Histones	0.001	1.2		Homology search strategy:
LinkerHistone	Linker_histone	Histones	GA	1.1		GA = gathering threshold in hmmsearch
Acetyltransf_1	Acetyltransf_1	Acetylase	GA	1.1		diamond = high-sensitivity diamond blastp searches, from seed sequences
GNAT_acetyltr_2	GNAT_acetyltr_2	Acetylase	GA	1.1
Hat1_N	Hat1_N	Acetylase	GA	1.1
KAT11	KAT11	Acetylase	GA	1.1
MOZ_SAS	MOZ_SAS	Acetylase	GA	1.1
Hist_deacetyl	Hist_deacetyl	Deacetylase	GA	1.1
SIR2	SIR2	Deacetylase	GA	1.1
DOT1	DOT1	Methyltransferase	GA	1.1
SET	SET	Methyltransferase	GA	1.1
SWIRM	SWIRM	Demethylase	GA	1.1
CupinJmjC	Cupin_4,Cupin_8,JmjC	Demethylase	GA	1.1
ADD_ATRX	ADD_ATRX	Readers	GA	1.1
ADD_DNMT3	ADD_DNMT3	Readers	GA	1.1
BAH	BAH	Readers	GA	1.1
BIR	BIR	Readers	GA	1.1
Bromodomain	Bromodomain	Readers	GA	1.1
Chromo	Chromo,Chromo_shadow	Readers	GA	1.1
ING	ING	Readers	GA	1.1
MBT	MBT	Readers	GA	1.1
MRG	MRG	Readers	GA	1.1
PHD	PHD,PHD_2,PHD_3,PHD_4	Readers	GA	1.3
PWWP	PWWP	Readers	GA	1.1
SAWADEE	SAWADEE	Readers	GA	1.1
TTD	TTD	Readers	GA	1.1
TUDOR	TUDOR	Readers	GA	1.1
zf-CW	zf-CW	Readers	GA	1.1
YEATS	YEATS	Readers	GA	1.1
SNF2_N	SNF2_N	Remodeller	GA	1.2
ASF1_hist_chap	ASF1_hist_chap	Chaperones	GA	1.1
CAF1A	CAF1A	Chaperones	GA	1.1
CHZ	CHZ	Chaperones	GA	1.1
Daxx	Daxx	Chaperones	GA	1.1
Hira	Hira	Chaperones	GA	1.1
HJURP_mid	HJURP_mid	Chaperones	GA	1.1
NAP	NAP	Chaperones	GA	1.1
Rtt106	Rtt106	Chaperones	GA	1.1
SPT16	SPT16	Chaperones	GA	1.1
SSrecog	SSrecog	Chaperones	GA	1.1
zf-CCHH	zf-CCHH	Chaperones	GA	1.1
UBN_AB	UBN_AB	Chaperones	GA	1.1
Nucleoplasmin	Nucleoplasmin,NPL	Chaperones	GA	1.1
ATF7IP	ATF7IP_BD	KMT1	GA	1.1
PA1	PAXIP1_C	KMT2	GA	1.1
Dpy-30	Dpy-30	KMT2	GA	1.1
Menin	Menin	KMT2	GA	1.1
NCOA6	Nucleic_acid_bd	KMT2	GA	1.1
PTIP	BRCT	KMT2	GA	1.1
TRRAP	FAT	KMT4	GA	1.1
AF9	AHD	KMT4	GA	1.1
PCRing	RAWUL	PC1	diamond	1.1
YAF2_RYBP	YAF2_RYBP	PC1	GA	1.1
SAM	SAM_1	PC1	GA	1.2
SLED	SLED	PC1	GA	1.1
Suz12	VEFS-Box	PC2	GA	1.1
CAF1C	CAF1C_H4-bd	PC2	GA	1.1
Kelch	Kelch_1	common	diamond	1.15
zf-C2H2	zf-C2H2	common	diamond	1.15
zf-CXXC	zf-CXXC	common	GA	1.1
WD40	WD40	common	diamond	1.1

### Sheet: B) Transposon domains
domain	function
DBD_Tnp_Hermes	DNA binding
DBD_Tnp_Mut	DNA binding
DDE_1	Transposase
DDE_2	Transposase
DDE_3	Transposase
DDE_5	Transposase
DDE_Tnp_1_2	Transposase
DDE_Tnp_1_3	Transposase
DDE_Tnp_1_4	Transposase
DDE_Tnp_1_5	Transposase
DDE_Tnp_1_6	Transposase
DDE_Tnp_1_7	Transposase
DDE_Tnp_1_assoc	Transposase
DDE_Tnp_1	Transposase
DDE_Tnp_2	Transposase
DDE_Tnp_4	Transposase
DDE_Tnp_IS1595	Transposase
DDE_Tnp_IS1	Transposase
DDE_Tnp_IS240	Transposase
DDE_Tnp_IS66	Transposase
DDE_Tnp_IS66_C	Transposase
DDE_Tnp_ISAZ013	Transposase
DDE_Tnp_ISL3	Transposase
DDE_Tnp_Tn3	Transposase
DEDD_Tnp_IS110	Transposase
Dimer_Tnp_hAT	Dimerisation
Dimer_Tnp_Tn5	Dimerisation
DUF1087	Transposase-associated
DUF1979	Transposase-associated
DUF4096	Transposase-associated
DUF4158	Transposase-associated
DUF4216	Transposase-associated
DUF4413	Transposase-associated
DUF659	Transposase-associated
DUF772	Transposase-associated
gag_pre-integrs	Integrase-associated
gag-asp_proteas	Protease
zf-RVT	DNA binding
RVP	Protease
RVP_2	Protease
Helitron_like_N	Helicase
Herpes_Helicase	Helicase
HTH_28	DNA binding
HTH_OrfB_IS605	DNA binding
HTH_Tnp_1_2	DNA binding
HTH_Tnp_1	DNA binding
HTH_Tnp_4	DNA binding
HTH_Tnp_IS1	DNA binding
HTH_Tnp_IS630	DNA binding
HTH_Tnp_ISL3	DNA binding
HTH_Tnp_Mu_1	DNA binding
HTH_Tnp_Mu_2	DNA binding
HTH_Tnp_Tc3_1	DNA binding
HTH_Tnp_Tc3_2	DNA binding
HTH_Tnp_Tc5	DNA binding
IstB_IS21_ATP	Transposase
IstB_IS21	Transposase
LZ_Tnp_IS481	DNA binding
LZ_Tnp_IS66	DNA binding
MULE	Transposase
Mu-transpos_C	Transposase
Nterm_IS4	Transposase-associated
OrfB_IS605	Transposase
OrfB_Zn_ribbon	DNA binding
PDDEXK_2	Transposase
Phage_integrase	Integrase
Peptidase_A2B	Peptidase
Plant_tran	Transposase-associated
PMD	Transposase-associated
Retrotrans_gag	gag capsid
Retrotran_gag_2	gag capsid
Retrotran_gag_3	gag capsid
RNase_H	Ribonuclease
rve	Integrase
rve_2	Integrase
rve_3	Integrase
Integrase_H2C2	Integrase
RVT_1	Reverse transcriptase
RVT_2	Reverse transcriptase
RVT_3	Reverse transcriptase
Tn7_Tnp_TnsA_C	Transposase
Tn7_Tnp_TnsA_N	Transposase
Tn7_TnsC_Int	Transposase
Tnp_DNA_bind	DNA binding
Tnp_P_element_C	Transposase
Tnp_P_element	Transposase
Transposase_1	Transposase
Transposase_20	Transposase
Transposase_21	Transposase
Transposase_22	Transposase
Transposase_23	Transposase
Transposase_24	Transposase
Transposase_28	Transposase
Transposase_31	Transposase
Transposase_mut	Transposase
Transpos_assoc	Transposase-associated
Transp_Tc5_C	Transposase
Y1_Tnp	Transposase
Y2_Tnp	Transposase
zf-IS66	DNA binding
zf-ISL3	DNA binding
Zn_Tnp_IS1	DNA binding
Zn_Tnp_IS1595	DNA binding
Zn_Tnp_IS91	DNA binding
Tnp_zf-ribbon_2	DNA binding
THAP	DNA binding
DBD_HTH	DNA binding
zf-BED	DNA binding
FLYWCH	DNA binding
PAX	DNA binding
B-block_TFIIIC	DNA binding, generic
CENP-B_N	DNA binding, generic
Crp	DNA binding, generic
DUF4364	DNA binding, generic
DUF742	DNA binding, generic
Fe_dep_repress	DNA binding, generic
FUR	DNA binding, generic
GerE	DNA binding, generic
GntR	DNA binding, generic
HrcA_DNA-bdg	DNA binding, generic
HTH_1	DNA binding, generic
HTH_10	DNA binding, generic
HTH_11	DNA binding, generic
HTH_20	DNA binding, generic
HTH_22	DNA binding, generic
HTH_23	DNA binding, generic
HTH_24	DNA binding, generic
HTH_27	DNA binding, generic
HTH_29	DNA binding, generic
HTH_32	DNA binding, generic
HTH_34	DNA binding, generic
HTH_36	DNA binding, generic
HTH_38	DNA binding, generic
HTH_41	DNA binding, generic
HTH_45	DNA binding, generic
HTH_5	DNA binding, generic
HTH_7	DNA binding, generic
HTH_AsnC-type	DNA binding, generic
HTH_Crp_2	DNA binding, generic
HTH_DeoR	DNA binding, generic
HTH_IclR	DNA binding, generic
HTH_Mga	DNA binding, generic
HxlR	DNA binding, generic
LexA_DNA_bind	DNA binding, generic
MarR	DNA binding, generic
MarR_2	DNA binding, generic
Mga	DNA binding, generic
PadR	DNA binding, generic
PuR_N	DNA binding, generic
RepA_N	DNA binding, generic
RepL	DNA binding, generic
RP-C	DNA binding, generic
Rrf2	DNA binding, generic
RTP	DNA binding, generic
Terminase_5	DNA binding, generic
TFIIE_alpha	DNA binding, generic
Trans_reg_C	DNA binding, generic
TrmB	DNA binding, generic
Trp_repressor	DNA binding, generic
UPF0122	DNA binding, generic
